# Motor and cognitive deficits limit the ability to flexibly modulate spatiotemporal gait features in older adults with mild cognitive impairment

**DOI:** 10.1101/2022.09.09.507368

**Authors:** Michael C. Rosenberg, Alexandra Slusarenko, Ke Cao, J. Lucas McKay, Laura Emmery, Trisha M. Kesar, Madeleine E. Hackney

**Affiliations:** Neuromechanics Laboratory, Department of Biomedical Engineering, Emory University & Georgia Institute of Technology, Atlanta, GA, USA; College of Arts and Sciences, Emory University, Atlanta, GA, USA; Department of Medicine, Division of Geriatrics and Gerontology, Emory University School of Medicine, Atlanta, GA, USA; Department of Neurology, Emory University School of Medicine, Atlanta, GA, USA; Department of Biomedical Informatics, Emory University School of Medicine, Atlanta, GA, USA; Department of Music, Emory University College of Arts and Sciences, Atlanta, GA, USA; Department of Rehabilitation Medicine, Emory University School of Medicine, Atlanta, GA, USA; Emory University School of Nursing, Atlanta, GA, USA; Atlanta VA Center for Visual & Neurocognitive Rehabilitation, Atlanta, GA, USA; Birmingham/Atlanta VA Geriatric Research Education and Clinical Center, Atlanta, GA, USA

**Keywords:** mild cognitive impairment, dance therapy, gait analysis, biomechanics, music, rhythm, gait modifications

## Abstract

**Introduction:** Dance-based therapies are an emerging form of movement therapy aiming to improve motor and cognitive function in older adults with mild cognitive impairments (MCIs). Despite promising effects of dance-based therapies on function, it remains unclear how age-related declines in motor and cognitive function affect movement capacity and influence which movements and rhythms maximize dance therapy efficacy. Here, we evaluated the effects of age and MCI on the ability to accurately modulate spatial (*i*.*e*., joint kinematics), temporal (*i*.*e*., step timing), and spatiotemporal features of gait to achieve spatial and temporal targets during walking.

**Methods:** We developed novel rhythmic movement sequences - nine spatial, nine temporal, and four spatiotemporal - that deviated from typical spatial and temporal features of walking. Healthy young adults (HYA), healthy older adults (HOA), and adults with MCI were trained on each gait modification before performing the modification overground, with kinematic data recorded using wearable sensors.

**Results:** HOA performed spatial (p = 0.010) and spatiotemporal (p = 0.048) gait modifications less accurately than HYA. Individuals with MCI performed spatiotemporal gait modifications less accurately than HOA (p = 0.017). Spatial modifications to the swing phase of gait (p = 0.006, Cohen’s *d* = -1.3), and four- and six-step *Duple* rhythms during temporal modifications (p ≤ 0.030, Cohen’s *d* ≥ 0.9) elicited the largest differences in gait performance in HYA vs. HOA and HOA vs. MCI, respectively.

**Discussion:** These findings suggest that age-related declines in strength and balance reduce the ability to accurately modulate spatial gait features, while declines in working memory in individuals with MCI may reduce the ability to perform longer temporal gait modification sequences.

Differences in rhythmic movement sequence performance highlight motor and cognitive factors potentially underlying deficits in gait modulation capacity, which may guide therapy personalization and provide more sensitive indices to track intervention efficacy.
