## Supplementary material for "Motor and cognitive deficits limit the ability to flexibly modulate spatiotemporal gait features in older adults with mild cognitive impairment": MovementLibrary

Movement class	MovementClass	Movement_subclass	Movement	Hip_flexion_target_deg	Knee_flexion_target_deg	Ankle_plantarflexion_target_deg	Tempo_HYA_bpm	Tempo_HOAMCI_bpm	Step_pattern_beatsPerStep
Spatial	Spatial	Swing	Coupe	nan	45	60	nan	nan	nan
Spatial	Spatial	Swing	Passe	nan	90	60	nan	nan	nan
Spatial	Spatial	Swing	Attitude	90	90	60	nan	nan	nan
Spatial	Spatial	Swing	Developpe	90	0	60	nan	nan	nan
Spatial	Spatial	Swing	Battement	90	0	60	nan	nan	nan
Spatial	Spatial	Stance	Pique	nan	0	60	nan	nan	nan
Spatial	Spatial	Stance	Tombe	nan	30	-30	nan	nan	nan
Spatial	Spatial	Stance	Heel strike	nan	0	60	nan	nan	nan
Spatial	Spatial	Stance	Releve	nan	0	60	nan	nan	nan
Temporal	Temporal	Simple Duple	qqqqSS	nan	nan	nan	100	100	1,1,1,1,2,2
Temporal	Temporal	Simple Duple	qqSS	nan	nan	nan	100	100	1,1,2,2
Temporal	Temporal	Simple Duple	&&qS	nan	nan	nan	100	100	0.5,0.5,1,2
Temporal	Temporal	Complex Duple	qSqqqS	nan	nan	nan	100	100	1,2,1,1,1,2
Temporal	Temporal	Complex Duple	qqqSSq	nan	nan	nan	100	100	1,1,1,2,2,1
Temporal	Temporal	Complex Duple	SqqqSq	nan	nan	nan	100	100	2,1,1,1,2,1
Temporal	Temporal	Waltz	qSSq	nan	nan	nan	134	104	1,2,2,1
Temporal	Temporal	Waltz	qS	nan	nan	nan	134	104	1,2
Temporal	Temporal	Waltz	qqSS	nan	nan	nan	134	104	1,1,2,2
