## Supplementary material for "Motor and cognitive deficits limit the ability to flexibly modulate spatiotemporal gait features in older adults with mild cognitive impairment": Table_Outcomes

record_id	group	spatial	temporal	spatiotemporal	SW	ST	SWST	simpleDuple	complexDuple	Waltz	SW_CoupePasse	SW_PasseBattement	SW_AttitudeDeveloppe	ST_PiqueReleve	ST_TombeHeel	ST_HeelReleve	SWST_CoupeHeel	SWST_AttitudeReleve	SWST_BattementPique	simpleDuple_qqqqSS	simpleDuple_qqSS	simpleDuple_&&qS	complexDuple_qSqqqS	complexDuple_qqqSSq	complexDuple_SqqqSq	simpleWaltz_qS	simpleWaltz_qqSS	simpleWaltz_qSSq	simpleDuple_qqSS_SW_CoupePasse	complexDuple_SqqqSq_ST_piqueReleve	simpleWaltz_qS_SWST_battementPique	simpleWaltz_qSSq_ST_HeelReleve
MST007	HYA	27.85273899	21.24972836	26.4531803	30.20378838	22.64425013	29.29438024	21.55991118	14.58523199	29.37524823	25.40711306	45.5828686	19.62138347	32.64623122	12.11455613	23.17196303	32.09276521	26.38295379	29.9670987	6.114807883	28.04795413	28.27770644	14.4320361	15.69651604	13.62714384	21.94347412	29.66284684	31.56490766	29.50798347	27.16587963	21.89862545	27.01808243
MST008	HYA	18.07569889	14.62864057	26.03333856	17.05471479	18.80723523	18.76136159	13.63338701	7.362178336	23.0009401	14.67328905	25.26348444	11.22737087	22.97594198	11.14913277	22.29663094	14.48652317	10.84320201	30.0993919	5.909735465	16.36435148	17.37790232	4.093160978	3.698800388	14.29457364	28.71651938	28.38484442	11.90145651	18.51043967	32.41263188	28.13004132	26.93011209
MST009	HYA	15.10787986	10.95532244	18.76023712	15.41143656	13.8685981	15.77983419	10.46031298	5.178442585	17.2822128	13.40085615	22.86463252	9.968821004	12.19993505	12.9131866	16.49267265	18.07090392	11.09419975	18.63261284	2.617614143	13.89758578	13.76438252	5.313018865	5.598932266	4.623376623	25.64877041	13.37468819	12.8231798	14.81439974	21.89212689	22.22480837	16.74205683
MST010	HYA	24.10066447	13.03453864	22.88090661	27.16578979	20.45126053	23.28784956	14.18942636	9.474752771	15.31111593	22.7970042	33.73054725	24.96981794	27.4722025	12.71246021	21.16911889	20.73959165	16.71901731	31.89528814	6.892176414	17.56661561	17.12947189	11.98321313	8.528608364	7.912436813	20.39526791	9.941056468	15.5970234	18.57492979	23.55248648	27.80196771	22.12151282
MST011	HYA	23.43765422	12.05956588	24.65115041	27.20960636	17.01986943	24.08895987	10.40993248	10.82695392	15.12510384	24.32081386	30.95415249	26.35385275	27.01270153	8.71066487	15.3362419	18.85899757	23.83603299	28.52585658	4.572765968	18.00630784	9.090525842	23.51801639	4.244871682	4.717973683	13.00795255	14.66977724	17.69758174	23.53657608	25.19735397	31.12169228	18.14306598
MST012	HYA	20.66119185	12.28186905	23.60848874	20.98423897	18.52050429	22.08072061	9.344838872	10.59734028	17.22976469	22.77722607	25.71117786	14.46431296	25.37135984	14.56410718	15.62604585	23.27777985	19.99374191	23.21005191	3.745631022	13.7559873	10.23588344	13.44156904	4.635899656	13.71455216	18.10698035	18.86642096	14.71589276	25.17589644	21.19021424	22.37969955	25.41585526
MST013	HYA	21.36961166	12.29678676	24.22921197	18.90808721	23.69376437	22.54229793	8.869012539	8.230839753	20.17137178	15.75699404	24.67695752	16.29031007	34.7304623	13.33495063	23.01588018	24.50710697	14.80998916	28.70275946	3.600232675	14.79563625	8.375629657	5.383297511	9.008179133	10.30104262	29.50869446	15.25959562	15.74582525	17.20790553	33.26024558	21.18239688	27.70764677
MST014	HYA	19.29140285	19.39089203	25.65806517	22.19228914	16.29542642	18.12967173	11.96154698	23.83220243	23.20440947	19.81566886	26.49952653	20.26167201	19.33995602	10.17446673	19.37185649	26.77149955	13.69662805	15.64925315	7.457501125	18.85588559	10.16882743	36.67613218	25.66461225	9.155862864	25.87326067	19.12226339	24.61770436	25.98935898	28.49854123	24.16350275	23.47636969
MST016	HYA	17.0877084	12.03586114	20.68373428	15.08584763	19.63959142	17.47420108	13.90178923	6.129496832	15.86897203	12.25712072	19.68137315	13.31904904	25.03962964	14.71758046	19.16156416	19.41679261	11.7469196	21.64740933	6.527234794	26.00707912	10.35373763	4.4593413	8.093896714	5.835252482	21.54459288	12.33604427	13.72627893	14.76234032	25.15598816	20.70284351	23.80286208
MST017	HYA	16.5827979	9.570386831	19.139644	17.31950802	16.63545713	15.5904627	9.185976351	3.904718771	15.66317765	16.85151985	23.95574537	11.15125884	17.50906927	14.20174853	18.19555358	16.49716624	11.95586833	18.49969424	4.581669227	14.12327296	8.936234239	4.296157799	3.073101678	4.344896835	23.3741451	11.6560737	11.95931414	15.50815677	17.82060418	24.2660472	19.26899232
MST018	HYA	21.01541763	11.13507272	19.94212166	20.79000644	20.72509276	21.55408192	9.528647521	8.537685412	15.51737693	22.38940801	24.69571641	15.28489489	25.57767468	17.27834189	19.31926171	20.59671509	16.36648645	27.50757087	3.160152859	15.33148388	9.952891247	7.980558468	7.500641054	10.13185671	18.2179278	15.46019168	12.8740113	20.53422084	20.42152635	20.34327787	18.24298235
MST019	HYA	26.85972593	16.67334229	27.6762209	32.51544261	18.85819894	26.44654189	16.63951484	15.63042625	17.75384438	32.20700673	37.35485615	27.98446495	27.0999662	12.16759075	17.30703989	22.65140426	22.74289826	33.18629564	21.88604359	21.27975814	9.224435798	5.379685075	9.37756583	32.13402784	15.34205169	20.02283664	17.89664482	33.37822676	29.88453955	25.95689283	20.10169821
MST101	HOA	31.36267476	23.30457206	27.65396924	36.53613746	25.39096492	30.19922135	20.94736062	25.89930806	23.3289599	30.98636385	41.95116604	35.74592024	38.46101529	10.99252457	26.71935489	26.14223085	31.17038366	32.47365145	6.57309066	13.21378338	37.52824601	13.19800474	31.43272051	33.06719894	26.96448097	15.04849958	27.97389914	27.28914981	25.67888006	29.95352646	27.47004656
MST102	HOA	23.79336499	14.05290652	23.99932707	25.361642	23.89756238	21.68769678	8.899587615	15.02330534	19.02406177	23.24969767	30.51329092	22.32193739	30.19836308	16.93318915	24.56113492	20.15769319	17.01193189	27.58746454	2.633012257	12.76218684	10.70256971	20.41237113	21.62132747	6.628927946	29.60404237	13.74004357	13.72809936	22.59641268	23.71403503	19.61652676	31.09728085
MST105	HOA	22.25074293	16.10221557	24.00154017	25.95594938	18.70714222	22.11222373	11.31854089	20.27900099	17.24062424	23.81695136	28.0949474	NaN	23.47221651	11.70360065	20.9456095	14.01370013	23.10881104	27.5944553	3.980773852	13.75924931	14.99133486	11.49368223	19.51005143	29.83326933	24.45793701	14.0316176	13.23231811	21.17050594	27.93190948	26.15999944	22.92870543
MST106	HOA	25.42646169	11.457959	23.92446588	28.9310385	20.34632411	25.27498084	12.84249995	5.458439628	15.91909954	28.14580774	34.6049434	24.04236436	24.52898276	12.64604802	23.86394156	25.18693165	21.79898534	28.8214157	8.529036251	13.38647094	15.66961947	5.659497101	8.575603353	2.140218431	23.87587342	11.82086567	12.06055952	25.65990471	19.60580379	27.33498691	22.11411115
MST107	HOA	21.35039994	13.98828163	23.6122791	24.96565995	18.13622955	19.45721168	12.38510253	11.96100762	17.79686575	22.60594857	31.99715263	20.29387866	21.56588568	15.08884801	17.75395495	13.51444637	20.27475073	23.39388487	5.996633411	16.52732453	14.06978786	9.57998164	10.4965658	15.80647543	25.06761874	15.31629982	13.00667868	25.14859363	27.95632839	20.59125754	20.74556435
MST108	HOA	22.39424962	15.91147508	NaN	25.92113103	15.90399094	23.42276667	18.43885105	10.69916278	18.31559186	21.07258	35.6062356	21.08457748	17.06456036	12.53962241	18.10779005	21.07136892	21.91315894	26.8134926	5.569241646	8.229464456	35.74809806	9.575235515	3.128715884	19.39353694	23.04933818	15.44782639	16.449611	NaN	NaN	NaN	NaN
MST109	HOA	26.53709315	16.97876296	28.69819844	27.95854836	22.49010918	28.17835129	17.25476317	12.82507207	20.82578696	30.11963301	29.01607686	24.73993522	31.10428139	11.48928851	24.87675763	29.0374167	25.44589325	30.223557	2.902594533	14.03465603	30.43396999	12.99014111	11.81452719	13.67054789	21.48160831	13.23289013	27.76286245	29.28552196	NaN	27.26741166	29.57825308
MST111	HOA	30.73355841	11.99555608	27.37915189	34.00945495	24.57528752	31.80020933	9.361972645	9.328242407	17.58907356	32.20249622	37.2662103	32.55965835	33.27376152	14.2605465	26.19155452	31.47088527	28.13095092	35.73292699	3.187910833	14.49597701	10.14201573	11.84414484	3.152127458	12.98845493	25.65128322	14.10286151	13.01307594	29.29860237	24.72529218	29.07178405	25.63070995
MST112	HOA	23.97095078	11.87073278	25.89769316	25.92787326	20.99745514	24.00361815	10.85622268	3.4357628	21.43293621	20.05727209	28.26648204	29.45986564	25.18959609	14.06899324	23.73377608	25.83319207	18.95486051	27.58871665	2.636028993	14.03597431	14.63655422	3.777694952	3.492596888	3.036996561	27.43991375	13.91473959	22.94415527	24.2206062	27.7393387	27.77146347	24.07085049
MST113	HOA	26.56876396	24.28845297	25.87852158	29.70064537	21.43050988	26.94627706	19.24409455	26.2700114	27.91173723	26.62692251	35.56761487	26.90739871	31.94929602	11.41699678	20.92523684	25.21575561	25.08945931	30.18751198	3.757102436	41.78971502	13.95012328	32.69525089	12.14948999	33.96529333	27.83689753	11.69553881	44.20277534	23.60639035	29.63677968	26.16615179	24.71285481
MST114	HOA	24.79519195	14.21069488	24.09388395	28.50366711	18.93986446	25.0460046	14.20981755	9.027721869	19.3946427	24.62858429	34.47351483	26.40890221	23.37209857	13.16895757	20.27853722	20.104869	22.94771518	31.09720251	5.728519421	27.04318548	10.9457652	6.203439268	10.94050321	9.939223126	17.31333905	18.60511766	22.2654714	20.27599713	23.24056614	32.66686324	20.05822277
MST115	HOA	20.21772202	13.67508034	24.1181648	19.93437447	22.58392059	18.55385582	12.15056965	10.84442243	18.19963903	18.2102654	28.09141011	13.50144789	29.90889679	16.44701006	21.39585492	16.64574115	13.34597621	25.28822716	5.082669933	16.55716847	14.14654531	12.25586141	2.682240192	17.5951657	22.7924995	14.05267992	17.75373767	26.79168682	24.18252121	21.3209781	23.69122491
MST201	MCI	26.99962728	22.39945836	28.72152189	31.86605227	21.33251284	25.60032181	24.03664541	24.91776119	18.62168167	32.79437768	35.56053052	27.24324862	28.8534406	13.44123144	21.70286648	25.72498934	19.06592767	32.03498194	3.796868116	28.57279002	35.81436993	35.60934183	12.94117647	18.21837545	11.53409651	18.05308193	26.27786657	28.46406045	33.65415607	NaN	24.11990955
MST202	MCI	24.03193812	17.50086903	25.35122859	23.72573188	22.78617742	25.49342675	17.36946202	23.94311883	11.20462701	23.78108724	28.2954357	19.10067269	31.90615577	12.64767838	23.8046981	22.15631989	27.10353138	26.55300761	8.622153075	26.38379477	17.16919417	32.54890124	9.330305881	29.95014937	13.43471076	9.848683328	10.33048693	30.83272639	25.65237337	18.96944644	25.2544195
MST203	MCI	24.43204549	15.70844171	29.34931846	25.29592335	23.80109367	23.86216124	17.72223133	13.85931806	15.76753015	17.61789718	33.19290072	25.07697216	30.41919941	14.86259609	26.12148551	22.05609057	18.21585541	30.95332361	24.46570973	23.14887427	11.96637953	14.54128209	10.28981413	16.74685796	9.572413619	22.4924763	15.23770054	35.66300531	32.51531196	25.16090168	26.46292498
MST204	MCI	28.89518494	25.51036401	30.08539964	31.05455729	23.33791156	30.88222623	29.22102992	32.28775992	14.61000599	28.19920274	35.30686839	29.65760073	35.63643887	12.96637968	21.41091614	30.29185138	29.36850736	32.86824499	31.15554364	29.13660239	27.83346527	36.14774507	33.99973987	26.71579481	10.92971003	16.87540022	16.02490772	21.02639295	38.08769984	31.87456173	31.68563708
MST205	MCI	28.43146197	22.73878684	25.10960845	31.17353352	25.14526545	27.72268127	19.94804974	27.90396223	20.67443043	31.00732521	32.70398448	29.80929087	33.83118376	15.35080654	26.25380606	22.48045767	25.49629262	34.14284881	14.03075986	27.92740807	18.40149842	36.78341396	33.27474387	13.65372886	25.61798487	17.891849	18.51345743	25.55320194	27.16117662	25.02926197	22.57953035
MST206	MCI	25.67163543	22.28453691	26.20789607	27.92118001	25.93189628	22.55628311	21.25751205	25.3375195	20.37269306	24.66449687	31.69037046	27.4086727	31.74671528	17.25996914	28.78900441	20.34512743	22.3001176	24.58137317	16.60296246	34.94844054	14.48022789	27.52056233	17.90409604	30.58790013	13.55459774	19.31324944	28.25023199	26.93542509	26.64225354	20.11106399	31.80595225
MST207	MCI	25.85460409	17.61062464	26.55270214	27.9517967	21.24734664	27.1072914	17.53784042	16.65729989	18.64482075	22.28974662	33.42746637	28.13817711	29.13626701	12.19666343	22.40910949	15.53473954	27.81025779	35.66236649	11.17764653	20.03842141	20.43255009	17.11162281	13.37033041	19.48994645	19.36094177	22.41270786	14.16081262	26.7836456	23.07781964	31.7276146	23.81647165
MST208	MCI	30.85715975	8.441034068	28.28534595	33.26981458	24.43104387	33.2632743	9.824813894	2.850447268	12.49408773	29.17694254	39.43544255	31.19705865	34.68892147	11.89482044	26.70938971	32.40816152	30.14572499	37.06491384	1.927647638	14.93165612	11.91755692	2.620813442	3.113124449	2.817403914	10.41324299	17.54383704	9.525183165	28.33440147	32.02943528	24.72056315	28.55222271
MST209	MCI	27.53228238	17.86791387	29.83281778	31.92399493	21.89079568	26.72135484	26.75565427	14.39349606	11.46706457	25.25703149	33.60210416	36.91284912	29.32191205	15.8599916	20.49048339	26.8410323	25.8241589	27.52280882	31.25075336	32.87848384	18.79220779	12.03617861	16.14628332	14.99802624	10.69381839	11.70073079	12.00664454	40.42180831	24.81032148	23.63964869	28.31880521
MST210	MCI	30.09048055	15.84197675	28.86043812	NaN	31.10853517	29.07242593	14.07815679	17.82550787	15.81824559	NaN	NaN	NaN	NaN	NaN	31.10853517	29.07242593	NaN	NaN	11.93877874	13.6183335	16.02755781	16.15412001	19.68355725	17.63884636	12.8457719	17.22406085	17.38490402	28.86043812	NaN	NaN	NaN
MST211	MCI	32.90355292	17.67621956	31.8068598	35.00049309	25.43931937	36.60540146	16.59046412	19.61588359	16.94295047	24.38721448	43.98196855	36.63229624	35.86041342	14.01784322	26.43970147	29.32879706	35.46760586	43.56448057	9.530941005	36.21102431	7.169686311	23.22419683	15.16189802	20.4615559	10.26774498	18.12557955	22.43552688	27.05505303	38.94304978	30.90847617	NaN
MST212	MCI	22.52452021	13.62571812	25.16753741	26.26943022	18.80183404	20.90050976	12.19923581	18.8277619	12.32067416	25.02478353	29.96441947	23.81908765	21.99540958	12.86348703	21.54660551	20.35986988	15.85818036	26.37535109	6.490876519	14.36156933	14.85875513	12.69542008	11.30434783	44.74820144	9.649986013	10.78251451	16.52952195	25.52565468	31.59535908	23.36932012	20.33438475
