## Supplementary material for "Motor and cognitive deficits limit the ability to flexibly modulate spatiotemporal gait features in older adults with mild cognitive impairment": TableStatistics

Outcome	spatial	temporal	spatiotemporal	SW	ST	SWST	simpleDuple	complexDuple	Waltz	SW_CoupePasse	SW_PasseBattement	SW_AttitudeDeveloppe	ST_PiqueReleve	ST_TombeHeel	ST_HeelReleve	SWST_CoupeHeel	SWST_AttitudeReleve	SWST_BattementPique	simpleDuple_qqqqSS	simpleDuple_qqSS	simpleDuple___qS	complexDuple_qSqqqS	complexDuple_qqqSSq	complexDuple_SqqqSq	simpleWaltz_qS	simpleWaltz_qqSS	simpleWaltz_qSSq	simpleDuple_qqSS_SW_CoupePasse	complexDuple_SqqqSq_ST_piqueReleve	simpleWaltz_qS_SWST_battementPique	simpleWaltz_qSSq_ST_HeelReleve
Mean: HYA-HOA	-3.996556795	-1.877056929	-2.07732611	-5.738780497	-2.186676011	-3.471004501	-1.51875721	-3.063432339	-0.956290075	-4.922375177	-4.539833894	-7.613040434	-2.75948532	-0.55973656	-3.240806152	-0.868915402	-5.750411617	-3.273268664	1.707412578	1.016396859	-5.839750104	-1.060759833	-2.822903693	-5.606026035	-2.821266229	3.145638262	-3.606118598	-3.572846066	0.09653271	-1.993648787	-2.321896115
Mean: HOA-MCI	-2.401943244	-2.447437835	-2.557205105	-1.777748135	-2.654530926	-2.758745067	-4.885976076	-6.447364909	4.003350596	-0.692829676	-1.333321224	-3.448185488	-3.710410545	-0.545649422	-2.286091527	-2.350469299	-2.717820244	-3.038309371	-9.534502203	-8.026853565	0.67509837	-9.775691124	-4.793579015	-4.830123195	11.47165104	-2.604599213	3.14299996	-3.756768846	-4.937850594	0.623545911	-1.55685995
d: HYA-HOA	-1.065512562	-0.483325763	-0.831197913	-1.110158329	-0.778658812	-0.835266216	-0.389113308	-0.474358159	-0.24710271	-0.942635591	-0.755164182	-1.232957189	-0.453542705	-0.262884066	-1.129816056	-0.164413427	-1.127187834	-0.687850618	0.444157159	0.142546362	-0.718588663	-0.119796497	-0.367565529	-0.595069594	-0.654964377	0.68389966	-0.458402299	-0.744981733	0.023982517	-0.52892545	-0.630188962
d: HOA-MCI	-0.737031127	-0.554144389	-1.26211186	-0.447800945	-0.892477521	-0.646098451	-0.985496674	-0.85594083	1.201305137	-0.158324793	-0.30574247	-0.606012511	-0.731001791	-0.29530684	-0.722379917	-0.436022137	-0.508159519	-0.658949067	-1.341045932	-0.949880803	0.076298914	-1.006871489	-0.53352349	-0.449237979	2.803702121	-0.819751086	0.39872029	-0.905043937	-1.145692903	0.143436351	-0.426860741
p_Intercept	9.94E-23	1.38E-14	5.64E-27	6.86E-20	4.12E-23	4.45E-20	4.26E-12	1.18E-07	6.36E-19	4.83E-18	5.08E-20	4.13E-15	8.88E-18	1.48E-21	2.33E-23	3.23E-16	1.17E-15	1.49E-19	0.017255124	3.08E-09	2.48E-09	9.92E-05	2.52E-05	1.62E-06	2.01E-19	1.09E-12	3.39E-11	1.77E-17	2.10E-17	7.87E-20	4.50E-20
p_HYA	0.009098856	0.276269323	0.0483842	0.005561735	0.074370311	0.054403292	0.424320654	0.285975344	0.532864803	0.020349972	0.053499653	0.004099608	0.229526332	0.498844305	0.013304636	0.684825788	0.012790422	0.121683545	0.525226777	0.739379999	0.081501425	0.791820644	0.405032269	0.171193743	0.130964997	0.092205755	0.232850259	0.091767321	0.960839265	0.24424568	0.145882122
p_MCI	0.105249749	0.15831418	0.016662386	0.374430031	0.032160999	0.122439094	0.013753095	0.029030094	0.012609317	0.739025752	0.568729687	0.179158094	0.117023715	0.518921834	0.073944428	0.276001691	0.231725831	0.158637578	0.001071719	0.012277163	0.836712799	0.019653168	0.161458196	0.236689371	4.03E-07	0.160422207	0.297163539	0.076914135	0.018893047	0.725142905	0.346526515
