## Supplementary material for "Motor and cognitive deficits limit the ability to flexibly modulate spatiotemporal gait features in older adults with mild cognitive impairment": DataDictionary

Domain	SubDomain	Variable name	Full name	Description
All files	Identifiers	record_id	Participant identifier	ID number corresponding to each participant
All files	Identifiers	group	Group identifier	Group identifier denoting healthy young adults (HYA), healthy older adults (HOA), or adults with mild cognitive impairments (MCI)
Table_Outcomes	Gait modification classes	spatial	Spatial gait modifications	Average outcome across all spatial gait modifications
Table_Outcomes	Gait modification classes	temporal	Temporal gait modifications	Average outcome across all temporal gait modifications
Table_Outcomes	Gait modification classes	spatiotemporal	Spatiotemporal gait modifications	Average outcome across all spatiotemporal gait modifications
Table_Outcomes	Gait modification sub-classes	SW	All swing modifications	Average outcome across all swing-phase (spatial) gait modifications, comprised of: Attitude, Developpe, Battement, Coupe, Passe
Table_Outcomes	Gait modification sub-classes	ST	All stance modifications	Average outcome across all stance-phase (spatial) gait modifications, comprised of: Heel, Releve, Tombe, Pique
Table_Outcomes	Gait modification sub-classes	SWST	All swing-stance modifications	Average outcome across all (spatial) gait modifications combining swing-phase and stance-phase modifications
Table_Outcomes	Gait modification sub-classes	simpleDuple	All simple Duple modifications	Average outcomes across all simple Duple (temporal) gait modifications, with patterns: qqqqSS, qqSS, qS
Table_Outcomes	Gait modification sub-classes	complexDuple	All complex Duple modifications	Average outcomes across all complex Duple (temporal) gait modifications, with patterns: qSqqqS, qqqSSq, SqqqSq
Table_Outcomes	Gait modification sub-classes	Waltz	All Waltz modifications	Average outcomes across all simple Duple (temporal) gait modifications, with patterns: qS, qqSS, qSSq
Table_Outcomes	Individual gait modifications	SW_CoupePasse	Coupe-Passe swing modification	Swing-phase (spatial) gait modification consisting of the Coupe modification with the left leg and the Passe modification with the right leg
Table_Outcomes	Individual gait modifications	SW_PasseBattement	Passe-Battement swing modification	Swing-phase (spatial) gait modification consisting of the Passe modification with the left leg and the Battement modification with the right leg
Table_Outcomes	Individual gait modifications	SW_AttitudeDeveloppe	Attitude-Developpe swing modification	Swing-phase (spatial) gait modification consisting of the Attitude modification with the left leg and the modification movement with the right leg
Table_Outcomes	Individual gait modifications	ST_PiqueReleve	Pique-Releve stance modification	Stance-phase (spatial) gait modification consisting of the Pique modification with the left leg and the Releve modification with the right leg
Table_Outcomes	Individual gait modifications	ST_TombeHeel	Tombe-Heel stance modification	Stance-phase (spatial) gait modification consisting of the Tombe modification with the left leg and the Heel modification with the right leg
Table_Outcomes	Individual gait modifications	ST_HeelReleve	Heel-Releve stance modification	Stance-phase (spatial) gait modification consisting of the Heel modification with the left leg and the Releve modification with the right leg
Table_Outcomes	Individual gait modifications	SWST_CoupeHeel	Coupe-Heel swing-stance modification	Spatial gait modification in the swing and stance phases of the left leg: Coupe modification in swing and Heel modification in stance
Table_Outcomes	Individual gait modifications	SWST_AttitudeReleve	Attitude-Releve swing-stance modification	Spatial gait modification in the swing and stance phases of the left leg: Additude modification in swing and Releve modification in stance
Table_Outcomes	Individual gait modifications	SWST_BattementPique	Battement-Pique swing-stance modification	Spatial gait modification in the swing and stance phases of the left leg: Battement modification in swing and Pique modification in stance
Table_Outcomes	Individual gait modifications	simpleDuple_qqqqSS	Simple Duple pattern qqqqSS	Temporal gait modification to 2 or 4-count Duple music (Libertango), with the step sequence of qqqqSS (q = quick, 1 beat step; S = slow, 2-beat step), spanning two 4-count bars (1-2-3-4, 1-2-3-4) of the music , beginning by stepping with the left foot.
Table_Outcomes	Individual gait modifications	simpleDuple_qqSS	Simple Duple pattern qqSS	Temporal gait modification to 2- or 4-count Duple music (Libertango), with the step sequence of qqSS (q = quick, 1 beat step; S = slow, 2-beat step) , spanning three 2-count bars (1-2, 1-2, 1-2), beginning by stepping with the left foot.
Table_Outcomes	Individual gait modifications	simpleDuple___qS	Simple Duple pattern &&qS	Temporal gait modification to 2- or 4-count Duple music (Libertango), with the step sequence of &&qS (& = very quick step, 0.5 beats; q = quick, 1 beat step; S = slow, 2-beat step) spanning one 4-count bar (1-2-3-4) of the music, beginning by stepping with the left foot.
Table_Outcomes	Individual gait modifications	complexDuple_qSqqqS	Complex Duple pattern qSqqqS	Temporal gait modification to 2- or 4-count Duple music (Libertango), with the step sequence of qSqqqS (q = quick, 1 beat step; S = slow, 2-beat step) spanning two 4-count bars (1-2-3-4, 1-2-3-4), beginning by stepping with the left foot.
Table_Outcomes	Individual gait modifications	complexDuple_qqqSSq	Complex Duple pattern qqqSSq	Temporal gait modification to 2- or 4-count Duple music (Libertango), with the step sequence of qqqSSq (q = quick, 1 beat step; S = slow, 2-beat step) spanning two 4-count bars (1-2-3-4, 1-2-3-4), beginning by stepping with the left foot.
Table_Outcomes	Individual gait modifications	complexDuple_SqqqSq	Complex Duple pattern SqqqSq	Temporal gait modification to 2- or 4-count Duple music (Libertango), with the step sequence of SqqqSq (q = quick, 1 beat step; S = slow, 2-beat step) spanning two 4-count bars (1-2-3-4, 1-2-3-4), beginning by stepping with the left foot.
Table_Outcomes	Individual gait modifications	simpleWaltz_qS	Waltz pattern qS	Temporal gait modification to 3-count Waltz music (Shostakovich), with the step sequence of qS (q = quick, 1 beat step; S = slow, 2-beat step) spanning one 3-count bar (1-2-3), beginning by stepping with the left foot.
Table_Outcomes	Individual gait modifications	simpleWaltz_qqSS	Waltz pattern qqSS	Temporal gait modification to 3-count Waltz music (Shostakovich), with the step sequence of qqSS (q = quick, 1 beat step; S = slow, 2-beat step) spanning two bars (1-2-3 1-2-3) of the music, beginning by stepping with the left foot.
Table_Outcomes	Individual gait modifications	simpleWaltz_qSSq	Waltz pattern qSSq	Temporal gait modification to 3-count Waltz music (Shostakovich), with the step sequence of qSSq (q = quick, 1 beat step; S = slow, 2-beat step) spanning two bars (1-2-3 1-2-3) of the music , beginning by stepping with the left foot.
Table_Outcomes	Individual gait modifications	simpleDuple_qqSS_SW_CoupePasse	Simple Duple pattern qqSS with Coupe-Passe swing modification	Temporal gait modification to 2- or 4-count Duple music (Libertango), with the step sequence of qqSS (q = quick, 1 beat step; S = slow, 2-beat step) , spanning three 2-count bars (1-2, 1-2, 1-2), beginning by stepping with the left foot., combined with the swing-phase (spatial) gait modification consisting of the Coupe modification with the left leg and the Passe modification with the right leg
Table_Outcomes	Individual gait modifications	complexDuple_SqqqSq_ST_piqueReleve	Complex Duple pattern qSqqqS with Pique-Releve stance modification	Temporal gait modification to 2- or 4-count Duple music (Libertango), with the step sequence of qSqqqS (q = quick, 1 beat step; S = slow, 2-beat step) spanning two 4-count bars (1-2-3-4, 1-2-3-4), beginning by stepping with the left foot, combined with Stance-phase (spatial) gait modification consisting of the Pique modification with the left leg and the Releve modification with the right leg
Table_Outcomes	Individual gait modifications	simpleWaltz_qS_SWST_battementPique	Waltz pattern qS with Battement-Pique swing-stance modification	Temporal gait modification to 3-count Waltz music (Shostakovich), with the step sequence of qS (q = quick, 1 beat step; S = slow, 2-beat step) spanning one 3-count bar (1-2-3), beginning by stepping with the left foot, Spatial gait modification in the swing and stance phases of the left leg: Battement modification in swing and Pique modification in stance
Table_Outcomes	Individual gait modifications	simpleWaltz_qSSq_ST_HeelReleve	Waltz pattern qSSq with Heel-Releve stance modification	Temporal gait modification to 3-count Waltz music (Shostakovich), with the step sequence of qSSq (q = quick, 1 beat step; S = slow, 2-beat step) spanning two bars (1-2-3 1-2-3) of the music , beginning by stepping with the left foot. Combined with the Stance-phase (spatial) gait modification consisting of the Heel modification with the left leg and the Releve modification with the right leg
Table_Statistics	Differences	Mean: HYA-HOA	Average difference between healthy younger adults (HYA) and healthy older adults (HOA)	Average difference between HYA and HOA
Table_Statistics	Differences	Mean: HOA-MCI	Average difference between healthy older adults (HOA) and adults with mild cognitive impairments (MCI)	Average difference between HOA and MCI
Table_Statistics	Effect sizes	d: HYA-HOA	Effect size between healthy younger adults (HYA) and healthy older adults (HOA)	Effect size (Cohen's d) between HYA and HOA
Table_Statistics	Effect sizes	d: HOA-MCI	Effect size difference between healthy older adults (HOA) and adults with mild cognitive impairments (MCI)	Effect size (Cohen's d) difference between HOA and MCI
Table_Statistics	pValues	p_Intercept	p-value of regression intercept	p-value in our regression formulation, describing the probaility the healthy older adult (HOA) group's RMS performance is different from zero, for a given trial or set of trials
Table_Statistics	pValues	p_HYA	p-value of regression coefficient for healthy young adults (HYA)	p-value in our regression formulation, describing the probaility the HYA group's RMS performance is different from that of the HOA group, for a given trial or set of trials
Table_Statistics	pValues	p_MCI	p-value of regression coefficient for adults with mild cognitive impairments (MCI)	p-value in our regression formulation, describing the probaility the MCI group's RMS performance is different from that of the HOA group, for a given trial or set of trials
Table_Demographics	Data	Age	Age	Participant age in years
Table_Demographics	Data	Height	Height	Participant height in meters
Table_Demographics	Data	Mass	Mass	Participant mass in kilograms
Table_Demographics	Data	Sex	Sex	Participant sex
Table_Demographics	Data	yrSinceMCI	Years since MCI	For adults with mild cognitive impairment, number of years since MCI diagnosis.
Table_ClinicalScores	Data	Trails_B_A	Trail making task B-A	Difference in completion times in Trail Making Tasks A and B, in seconds
Table_ClinicalScores	Data	ToL	Tower of London test	Tower of London total composite score
Table_ClinicalScores	Data	Corsi	Reverse Corsi Blocks	Reverse Corsi Blocks product score
Table_ClinicalScores	Data	TUG	Timed Up-and-Go	Timed Up-and-Go completion time
Table_ClinicalScores	Data	TUG_cognitive	Cognitive Timed Up-and-Go	Timed Up-and-Go completion time, while counting backwards by threes (Series 3's)
Table_ClinicalScores	Data	TUG_manual	Manual Timed Up-and-Go	Timed Up-and-Go completion time, while picking up, carrying, and placing down a glass of water
Table_ClinicalScores	Data	ChairStand	30-second chair stand test	Number of full stands during the 30-second chair stand test
Table_ClinicalScores	Data	BPST	Body position spatial task	Body position spatial task product score
Table_ClinicalScores	Data	FSST	Four-square step test	Four-square step test completion time
Table_ClinicalScores	Data	MoCA	Montreal Cognitive Assessment	Montreal Cognitive Assessment composite score
