## Supplementary material for "Motor and cognitive deficits limit the ability to flexibly modulate spatiotemporal gait features in older adults with mild cognitive impairment": Table_ClinicalScores

record_id	Group	Trails_B_A	ToL	Corsi	TUG	TUG_cognitive	TUG_manual	ChairStand	BPST	FSST	MoCA	Cadence
MST007	HYA	23.56	16	77	6	7.97	8.53	17	24	NaN	29	0.90
MST008	HYA	27.26	16	40	7.56	9.25	8.62	16	12	8.53	30	0.92
MST009	HYA	9.4	29	45	5.78	6.97	7.6	14	70	6.47	29	0.95
MST010	HYA	41.91	20	15	6.03	7.82	7.27	13	30	5.87	30	0.89
MST011	HYA	29.87	17	72	6.44	7.51	8.44	16	35	7.46	30	0.88
MST012	HYA	7.9	25	98	7.3	6.65	8.2	15	35	8.53	30	0.86
MST013	HYA	38.02	20	60	7.5	23.44	9.65	10	35	10.88	29	0.87
MST014	HYA	24.19	14	66	6.58	6.13	8.07	16	35	5.94	28	0.97
MST016	HYA	8.3	26	70	6.4	11.5	8	21	24	6.7	29	0.98
MST017	HYA	17.23	15	70	4.63	8.39	8.07	18	20	5.88	28	0.93
MST018	HYA	50.39	18	48	4.82	6.88	7.95	20	42	7.11	27	0.93
MST019	HYA	13.66	27	54	5.76	8.77	8.68	18	12	7	22	0.92
MST101	HOA	67.16	19	24	8.46	10.32	10.96	12	24	10.43	30	0.88
MST102	HOA	-28.57	17	24	9.22	19.63	11.51	14	9	10.03	26	0.95
MST105	HOA	16.1	21	35	9.15	10.52	9.42	10	9	8.5	24	0.94
MST106	HOA	25.01	20	60	6.57	9.19	8.07	14	35	7.59	26	1.02
MST107	HOA	8.39	19	40	7.15	10.97	6.94	13	16	9.4	28	0.97
MST108	HOA	27.26	16	24	6.79	9.31	8.91	13	12	10.31	28	1.04
MST109	HOA	42.2	15	28	0	NaN	NaN	9	0	13.1	30	0.90
MST111	HOA	16.79	19	0	6.24	12	8.16	18	9	8.82	29	0.98
MST112	HOA	26.57	16	35	5.97	10.16	6.78	22	30	7.97	30	0.89
MST113	HOA	NaN	13	24	7.27	13.56	8.81	14	24	8.41	25	1.03
MST114	HOA	15.75	18	60	6.51	7.19	7.83	14	16	9.78	28	0.88
MST115	HOA	28.57	15	28	7.07	12.07	9.21	14	20	10.58	29	1.03
MST201	MCI	-19.67	15	24	8.02	11.09	9.31	23	12	9.77	24	0.88
MST202	MCI	81.3	21	48	7.79	12.24	8.59	13	20	11.87	28	0.87
MST203	MCI	76.24	18	54	8.44	13.61	9.6	9	9	10.72	28	1.04
MST204	MCI	42.77	19	35	6.33	10.5	9.46	13	20	7.97	22	0.98
MST205	MCI	57.18	25	0	12.25	14.72	14.16	15	20	10.84	24	0.95
MST206	MCI	33.17	14	15	0	NaN	NaN	12	9	10.45	27	1.00
MST207	MCI	NaN	13	15	5.25	8.95	7.91	12	12	8.93	28	1.05
MST208	MCI	50.88	12	28	9.54	25.5	16.06	9	9	9.09	22	1.14
MST209	MCI	NaN	6	15	7.07	15.14	10.89	17	0	13.78	NaN	0.79
MST210	MCI	33.34	14	15	14.87	28.45	18.78	4	0	15.37	24	0.85
MST211	MCI	47.59	13	24	6.81	16.32	8.16	14	0	11.35	29	0.96
MST212	MCI	18.33	20	15	6.25	10.88	8.82	12	25	9.21	27	0.89
