## Supplementary material for "Motor and cognitive deficits limit the ability to flexibly modulate spatiotemporal gait features in older adults with mild cognitive impairment": Table_Demographics

record_id	Group	Age	Height	Mass	Sex	yrSinceMCI
MST007	HYA	30	1.6256	50.0909090909091	F	0
MST008	HYA	30	1.6764	65.9090909090909	F	0
MST009	HYA	24	1.6256	50	F	0
MST010	HYA	25	1.7018	65.9090909090909	M	0
MST011	HYA	18	1.6256	63.6363636363636	F	0
MST012	HYA	27	1.905	90.9090909090909	M	0
MST013	HYA	21	1.6002	53.1818181818182	F	0
MST014	HYA	18	1.5748	56.8181818181818	F	0
MST016	HYA	20	1.6002	55.4545454545455	F	0
MST017	HYA	22	1.6002	72.7272727272727	F	0
MST018	HYA	26	1.5748	50	F	0
MST019	HYA	26	1.7272	77.2727272727273	M	0
MST101	HOA	55	1.778	90.9090909090909	M	0
MST102	HOA	78	1.6002	59.0909090909091	F	0
MST105	HOA	70	1.6764	81.8181818181818	F	0
MST106	HOA	53	1.8288	79.0909090909091	M	0
MST107	HOA	75	1.778	84.5454545454545	M	0
MST108	HOA	80	1.6002	65.9090909090909	F	0
MST109	HOA	79.5	1.6764	60.9090909090909	F	0
MST111	HOA	63	1.651	54.5454545454545	F	0
MST112	HOA	70	1.5748	51.8181818181818	F	0
MST113	HOA	55	1.5875	61.3636363636364	F	0
MST114	HOA	55	1.8034	95.4545454545455	M	0
MST115	HOA	74	1.651	79.5454545454545	F	0
MST201	MCI	72	1.8034	77.2727272727273	M	NaN
MST202	MCI	70	1.7018	70.4545454545455	M	2
MST203	MCI	76	1.5367	58.1818181818182	F	3
MST204	MCI	58	1.651	61.3636363636364	F	NaN
MST205	MCI	79	1.7018	72.7272727272727	M	2
MST206	MCI	74	1.6256	81.8181818181818	F	4.5
MST207	MCI	67	1.524	66.8181818181818	F	NaN
MST208	MCI	72	1.6256	79.5454545454545	F	5
MST209	MCI	64	1.8288	79.5454545454545	M	2.5
MST210	MCI	69	1.6002	109.090909090909	F	NaN
MST211	MCI	76	1.778	75	M	7
MST212	MCI	57	1.6256	70.4545454545455	F	0
